# Predicting Biological Age and Clinical Biomarkers from DNA Methylation Profiles of Cheek Mucosa

**DOI:** 10.64898/2026.05.12.724485

**Authors:** Tatsuma Shoji, Yui Tomo, Ryo Nakaki

## Abstract

**Background:** DNA methylation-based biomarkers have been widely used to predict biological age; however, most blood-derived data have been used in most existing models, and whether cheek mucosa can serve as an alternative indicator for methylation-based estimation of aging-related and clinical phenotypes is unclear.

**Methods:** DNA methylation profiles from cheek mucosa and whole blood of 186 Japanese adults were analyzed using Illumina Infinium Methylation Screening Array (MSA). Models were constructed to predict chronological age, phenotypic age, and clinical laboratory biomarkers from cheek mucosa- and blood-derived methylation data. In addition to applying the ordinary elastic net method, a two-stage residual learning method incorporating existing blood-based epigenetic clocks was applied for more accurate prediction of biological age. Sex-stratified analyses and comparisons of selected CpG features across sexes and tissues were performed.

**Results:** Cheek mucosa-derived MSA methylation data enabled accurate prediction of chronological age (R = 0.965) and phenotypic age (R = 0.964) using the two-stage method. The performance gain achieved by the two-stage approach was greater for phenotypic age than for chronological age. Multiple clinical laboratory biomarkers could be predicted using cheek mucosa-derived methylation data, particularly after sex stratification, including inflammatory, metabolic, thyroid-related, and sex hormone-related markers. Most biomarkers that could be predicted using blood-derived methylation data were also predicted using cheek mucosa-derived methylation data. However, the CpG sites selected for prediction showed minimal overlap across sexes and tissues despite overlap in the corresponding predictable phenotypes.

**Conclusions:** Cheek mucosa-derived DNA methylation profiles measured using the MSA can predict chronological age, phenotypic age, and multiple clinically relevant laboratory biomarkers, supporting the utility of cheek mucosa as a less invasive alternative for methylation-based assessment of biological aging and systemic physiological state.
