## Additional file 1 for "Predicting Biological Age and Clinical Biomarkers from DNA Methylation Profiles of Cheek Mucosa"

	missing_ratio(%)
total protein (g/dL)	0
blood urea nitrogen (mg/dL)	0
creatinine (mg/dL)	0
uric acid (mg/dL)	0
total cholesterol (mg/dL)	0
HDL cholesterol (mg/dL)	0
triglycerides (mg/dL)	0
total bilirubin (mg/dL)	0
AST(GOT) (U/L)	0
ALT(GPT) (U/L)	0
γ-GTP (U/L)	0
serum amylase (U/L)	0
sodium (mEq/L)	0
potassium (mEq/L)	0
chloride (mEq/L)	0
calcium (mg/dL)	89.24731182795699
blood glucose (mg/dL)	0
LDL cholesterol (mg/dL)	0
quantitative C-reactive protein (mg/dL)	0
γ-globulin (%)	0
β-globulin (%)	0
α1-globulin (%)	0
α2-globulin (%)	0
albumin fraction (%)	0
A/G ratio	0
ALP/IFCC (U/L)	0
LD/IFCC (U/L)	0
WBC count (/μL)	0
RBC count (10000/μL)	0
hemoglobin (g/dL)	0
hematocrit (%)	0
platelet count (10000/μL)	0
MCV (fL)	0
MCH (pg)	0
MCHC (%)	0
differential eosinophils counts (%)	0
differential basophils counts (%)	0
differential lymphocytes counts (%)	0
differential monocytes counts (%)	0
differential neutrophils counts (%)	0
HbA1c (%)	0
RDW-CV (%)	32.795698924731184
NT-proBNP (pg/mL)	0
high-sensitivity PSA	81.18279569892472
free testosterone	81.18279569892472
total testosterone (ng/dL)	67.20430107526882
insulin (μU/mL)	67.20430107526882
DHEA-S (μg/dL)	67.20430107526882
LH (mU/mL)	80.64516129032258
FSH (mU/mL)	80.64516129032258
progesterone	86.02150537634408
estradiol	86.02150537634408
albumin (g/dL)	0
magnesium (mg/dL)	89.24731182795699
phosphorus (mg/dL)	89.24731182795699
serum iron (μg/dL)	89.24731182795699
TSH (μU/mL)	89.24731182795699
free T4 (ng/dL)	89.24731182795699
free T3 (pg/mL)	89.24731182795699
