## Additional file 3 for "Predicting Biological Age and Clinical Biomarkers from DNA Methylation Profiles of Cheek Mucosa"

### Sheet: Chronological Age
	ChronologicalAge
cg00035453	0.140258
cg00305797	-0.0953333
cg00406711	-0.0455065
cg00724640	0.00342139
cg01136750	-0.055956
cg01230796	0.0841393
cg01384143	0.000245917
cg01658265	0.00704754
cg01674448	-0.0973801
cg01675482	-0.347533
cg02328239	0.257886
cg02365942	-0.0534722
cg02479575	0.0434137
cg02786125	-0.0322065
cg02805736	-0.0395471
cg02863489	0.613758
cg03422527	-0.0117732
cg03530962	-0.436345
cg03627290	-0.0385278
cg03672603	0.0929563
cg03736279	-0.049083
cg03840053	0.241641
cg04165922	-0.178359
cg04400972	0.279476
cg04439922	-0.133254
cg04528819	0.0973397
cg04543156	-0.00365727
cg04716659	-0.0462758
cg04725039	-0.0400217
cg04761722	0.320178
cg04787398	0.141648
cg04792712	0.241718
cg04947284	-0.0630873
cg04980928	0.343777
cg05037401	-0.0777025
cg05048579	0.0185247
cg05115332	0.177248
cg05491166	0.12271
cg05680541	-0.00912562
cg05686643	-0.016689
cg05740564	0.64129
cg05797656	0.0354993
cg05883874	0.196472
cg05923226	0.314481
cg05962092	0.534028
cg06045844	-0.140598
cg06256310	0.00294751
cg06273546	0.000122596
cg06493994	0.583868
cg06546717	0.00137589
cg06558397	-0.198708
cg06782035	0.185923
cg06810992	0.0680284
cg06819357	-0.267969
cg06926377	-0.0393266
cg06928797	-8.83186e-05
cg06942701	0.26343
cg07131509	-0.0331703
cg07433022	0.325654
cg07547549	0.309319
cg07553761	0.332314
cg07594671	0.15943
cg07753939	0.0731638
cg07862320	-0.310506
cg07897248	0.0411894
cg07927379	0.00178257
cg08097417	0.0617075
cg08160331	0.202442
cg08169949	0.0478551
cg08610318	-0.00234341
cg08619515	-0.877346
cg08708566	-0.128906
cg08885800	0.0488382
cg09157076	0.820252
cg09205054	-0.020658
cg09313065	0.0273991
cg09408143	-0.0587298
cg09499629	0.0653208
cg09551996	0.337696
cg09687908	-0.0089897
cg09748749	-0.393965
cg09809672	-0.0796253
cg09850632	1.7583e-05
cg09907509	0.0604994
cg09987922	-0.102411
cg10123653	-0.03806
cg10186729	-0.370393
cg10320659	0.644606
cg10333009	-0.0122431
cg10547729	-0.0478049
cg10756572	-0.219142
cg10804656	0.439372
cg11011938	4.64508e-05
cg11127499	-0.0421208
cg11139645	-0.136249
cg11207711	0.0269343
cg11217679	-0.03073
cg11277230	0.0190601
cg11707779	0.860568
cg11739541	-0.0290053
cg11929750	0.0349819
cg11938223	-0.200062
cg12054873	-0.188069
cg12151382	0.00341264
cg12418016	0.407905
cg12522342	0.0368848
cg12556569	0.161388
cg12742799	0.0282914
cg12802310	-0.0884139
cg13016775	-0.0203323
cg13327545	0.181713
cg13435339	0.00779351
cg13486312	-0.00579941
cg13601192	0.00821757
cg13620744	0.0835811
cg14246461	-0.108338
cg14458991	-0.0258992
cg14776578	-0.660854
cg14801290	0.000561947
cg14842615	0.105377
cg14864782	-0.0456251
cg15581665	-0.219873
cg16136711	0.0231901
cg16189569	0.0406334
cg16248872	0.161585
cg16286750	-0.0546351
cg16541931	0.240046
cg16867657	0.0655042
cg17090340	-0.122108
cg17423813	0.00478219
cg17836265	-0.0201343
cg18267374	0.0368357
cg18322334	-0.00903047
cg18341197	0.000550496
cg18371506	0.132809
cg18817487	-0.00366678
cg18964706	-0.156258
cg19219379	-0.077274
cg19255580	0.0412928
cg19445335	-0.124143
cg19500607	-0.505283
cg19761848	0.0557865
cg19995964	-0.00453149
cg20052760	-0.128928
cg20351189	-0.0337042
cg20692569	0.0932653
cg20779663	-0.0768699
cg20964856	-0.165452
cg21275505	0.119174
cg21538834	-0.122543
cg21546396	-0.110683
cg21640918	-0.0909101
cg22127570	0.122648
cg22446167	0.0211448
cg23068731	-0.0549999
cg23606718	0.134436
cg23812362	0.0135772
cg24167776	-0.463566
cg24850787	0.0471598
cg25182633	0.0190302
cg25505029	-0.183265
cg25633980	0.719857
cg25643819	0.247617
cg25889024	-0.00773832
cg26319594	-0.0533876
cg26405759	-0.0514213
cg27163099	-0.754886
cg27376872	-0.013984
rs729302	-0.0783269
rs7601870	0.000362358
rs879255026	-0.0587262
intercept	47.5233

### Sheet: Phenotypic Age
	PhenotypicAge
cg00008033	0.25318
cg00316762	0.295055
cg00608605	-0.571644
cg01427957	0.278483
cg01674448	-0.109217
cg01828753	0.155021
cg01936555	-0.134401
cg02719245	0.0141396
cg02770534	0.373046
cg02785458	-0.237093
cg02797166	0.0495049
cg02863489	0.540206
cg02977187	0.0838101
cg03199391	0.0460831
cg03606215	0.0499815
cg03874137	-0.078681
cg03990592	0.0302745
cg04267101	-0.127935
cg04354393	0.224442
cg04683895	0.521904
cg04759335	-0.0768309
cg05039128	-0.297533
cg05115332	0.0441633
cg05317956	-0.0754973
cg05773762	0.0214728
cg05883874	0.623145
cg05894391	-0.0217678
cg05995172	-0.00448869
cg06358792	0.238892
cg06370862	0.118863
cg06493994	1.14013
cg06625811	-0.0851527
cg06782035	0.388448
cg06960794	-0.00247893
cg07023733	0.481693
cg07131509	-0.359557
cg07438246	-0.167815
cg07454441	0.0317849
cg07574267	0.0109195
cg07687332	-0.138314
cg07788865	0.107268
cg07919493	-0.139402
cg08071595	-0.0711523
cg08220531	0.512466
cg08468547	-0.153667
cg08619515	-0.622557
cg08837083	-0.178006
cg08850751	0.120605
cg09296270	-0.00285526
cg10000952	0.219566
cg10320659	0.378242
cg10426318	-0.151995
cg10474179	0.0770921
cg10750989	0.155239
cg10783469	0.0109635
cg10804656	1.17226
cg11263171	0.0269447
cg12238343	0.016905
cg12252267	-0.0862722
cg12573646	0.0340733
cg12742799	1.63279
cg13049687	0.358492
cg13513532	-0.000124543
cg13571707	0.104725
cg13575542	-0.101626
cg13672300	0.277978
cg14772800	-0.234434
cg14864782	-0.269845
cg14977412	-0.27577
cg15095654	0.067704
cg15587955	0.140271
cg15588941	-0.708233
cg15966537	0.0931712
cg15984537	-0.120509
cg16052220	-0.22329
cg16541931	1.12245
cg16717122	0.120662
cg16844425	-0.00378261
cg16862821	-0.33472
cg17285325	0.20445
cg18404041	-0.382001
cg18589103	0.132317
cg18747280	0.352569
cg18898632	0.206643
cg20139155	0.0682368
cg20490126	-0.12748
cg21989044	-0.205088
cg22285878	0.896661
cg22345432	0.00231614
cg22492326	0.265231
cg22692249	0.349416
cg22809047	0.251342
cg22867599	-0.189329
cg23045593	-0.0495077
cg23495556	-0.238502
cg23520018	-0.183101
cg23537462	-0.701378
cg23588768	-0.220816
cg23749482	-0.753792
cg23756143	0.103797
cg23923934	-0.73359
cg24103563	0.189188
cg24457401	-0.352038
cg24977173	0.0160522
cg25124276	0.12465
cg25256099	-0.0686164
cg25633980	0.811108
cg26566364	-0.173555
cg26717133	-0.254415
cg27163099	-2.00844
cg27434584	0.24042
ch.3.155456814	-0.0778457
ch.6.154301318	-0.0726332
rs12568930	-0.0102214
rs6870564	0.036519
rs7530895	0.54579
rs7871395	0.111597
intercept	40.1877
