## Additional file 5 for "Predicting Biological Age and Clinical Biomarkers from DNA Methylation Profiles of Cheek Mucosa"

### Sheet: Blood MAE
	Model1	Model2(Males)	Model2(Females)
total protein (g/dL)	0.395508	0.0405425	0.0340474
blood urea nitrogen (mg/dL)	3.50569	0.643545	0.31348
creatinine (mg/dL)	0.0994548	0.0305989	0.033693
uric acid (mg/dL)	1.0503	0.343226	0.217219
total cholesterol (mg/dL)	27.4501	14.7566	20.87
HDL cholesterol (mg/dL)	13.4451	6.17247	1.32227
triglycerides (mg/dL)	67.2354	2.50934	57.8908
log10(triglycerides)	0.212896	0.0230965	0.0431302
total bilirubin (mg/dL)	0.198499	0.0537186	0.174084
AST(GOT) (U/L)	6.22706	1.10665	0.983658
log10(AST(GOT))	0.103357	0.0181318	0.0218087
ALT(GPT) (U/L)	7.8013	6.20164	0.39887
log10(ALT(GPT))	0.147115	0.153994	0.0171099
γ-GTP (U/L)	14.0293	21.7821	0.982155
log10(γ-GTP)	0.156646	0.031151	0.0213332
serum amylase (U/L)	20.9545	3.46936	18.3351
sodium (mEq/L)	1.77172	0.484851	0.416712
potassium (mEq/L)	0.580399	0.106075	0.0218384
chloride (mEq/L)	1.66955	0.439018	0.258313
calcium (mg/dL)	0.152387	0.0566398	0.019524
blood glucose (mg/dL)	13.3118	2.03014	16.0345
LDL cholesterol (mg/dL)	24.445	11.261	5.79753
quantitative C-reactive protein (mg/dL)	0.113872	0.105574	0.032576
log10(quantitative C-reactive protein)	0.292459	0.317228	0.1581
γ-globulin (%)	2.01758	0.243679	0.939918
β-globulin (%)	0.739551	0.136856	0.201363
α1-globulin (%)	0.411686	0.306111	0.13804
α2-globulin (%)	0.894725	0.174008	0.702802
albumin fraction (%)	2.00274	0.615495	0.206121
A/G ratio	0.186006	0.0310212	0.0415937
ALP/IFCC (U/L)	11.8208	2.01956	5.07769
LD/IFCC (U/L)	26.862	2.23729	0.000443708
WBC count (/μL)	1107.66	174.992	308.373
RBC count (10000/μL)	33.4333	8.53555	7.37639
hemoglobin (g/dL)	0.935933	0.907376	0.913571
hematocrit (%)	2.35751	2.20817	2.45556
platelet count (10000/μL)	3.7758	0.8505	0.773263
MCV (fL)	3.42055	0.171618	4.5288
MCH (pg)	1.2118	0.229895	0.758858
MCHC (%)	0.86315	0.0988968	0.296527
differential eosinophils counts (%)	0.242735	0.0442592	0.0666791
log10(differential eosinophils counts)	0.108187	0.0750808	0.0187595
differential basophils counts (%)	0.245447	0.011013	0.0665365
differential lymphocytes counts (%)	1.04408	0.158747	0.523588
differential monocytes counts (%)	0.482085	0.115514	0.129574
differential neutrophils counts (%)	0.993289	0.31539	0.424685
HbA1c (%)	0.230757	0.025415	0.140396
RDW-CV (%)	0.486888	0.117869	0.0485461
NT-proBNP (pg/mL)	30.573	0.900362	14.2582
log10(NT-proBNP)	0.151041	0.00649736	0.067619
high-sensitivity PSA	4.23387		0.374359
free testosterone	2.85963	0.555602	0.796542
total testosterone (ng/dL)	136.42	94.7218	72.6589
insulin (μU/mL)	6.20119	2.27149	1.44346
DHEA-S (μg/dL)	69.6528	23.9092	16.449
LH (mU/mL)	3.91505	0.129409	1.60794
FSH (mU/mL)	10.1841	0.210545	3.63503
progesterone	2.94956	0.675881	2.09041
estradiol	122.74	39.8164	25.0715
albumin (g/dL)	0.330961	0.129354	0.0311783
magnesium (mg/dL)	0.0665134	0.0171804	0.0321317
phosphorus (mg/dL)	0.192149	0.15976	0.0955019
serum iron (μg/dL)	14.7519	8.47934	14.2209
TSH (μU/mL)	0.672351	0.138257	0.571452
free T4 (ng/dL)	0.03581	0.00169303	0.0292107
free T3 (pg/mL)	0.179005	0.016718	0.177617
albumin (g/L)	2.59456	0.721058	0.707686

### Sheet: Blood RMSE
	Model1	Model2(Males)	Model2(Females)
total protein (g/dL)	0.482101	0.141375	0.10592
blood urea nitrogen (mg/dL)	4.28425	2.43214	0.849005
creatinine (mg/dL)	0.130286	0.0591001	0.0644712
uric acid (mg/dL)	1.52917	1.32282	0.410965
total cholesterol (mg/dL)	34.2494	32.1145	25.8633
HDL cholesterol (mg/dL)	15.9332	12.7112	4.01728
triglycerides (mg/dL)	96.6013	9.55011	104.281
log10(triglycerides)	0.276445	0.0634421	0.128161
total bilirubin (mg/dL)	0.263296	0.128538	0.248536
AST(GOT) (U/L)	7.46287	3.38205	2.2029
log10(AST(GOT))	0.122219	0.0565014	0.0642557
ALT(GPT) (U/L)	12.2476	8.22934	1.12093
log10(ALT(GPT))	0.200802	0.204762	0.0433589
γ-GTP (U/L)	22.1177	29.5786	2.33304
log10(γ-GTP)	0.208549	0.0724848	0.0496463
serum amylase (U/L)	25.4944	10.9302	21.3957
sodium (mEq/L)	2.1635	1.49675	1.05178
potassium (mEq/L)	0.698687	0.254099	0.0610417
chloride (mEq/L)	2.0991	1.69936	0.623423
calcium (mg/dL)	0.185616	0.110664	0.0676333
blood glucose (mg/dL)	17.3397	7.31856	19.6858
LDL cholesterol (mg/dL)	31.2632	19.2835	13.4317
quantitative C-reactive protein (mg/dL)	0.178473	0.173548	0.0649043
log10(quantitative C-reactive protein)	0.383033	0.425474	0.274353
γ-globulin (%)	2.59696	0.651596	2.60712
β-globulin (%)	0.907026	0.500535	0.521878
α1-globulin (%)	0.644787	0.351981	0.338556
α2-globulin (%)	1.1337	0.436536	0.818164
albumin fraction (%)	2.4275	1.54431	0.751776
A/G ratio	0.227421	0.0863247	0.100877
ALP/IFCC (U/L)	14.2113	5.41266	12.7918
LD/IFCC (U/L)	36.1363	8.56784	0.000546238
WBC count (/μL)	1392.14	407.954	462.2
RBC count (10000/μL)	45.1588	22.8373	20.0482
hemoglobin (g/dL)	1.15147	1.06063	1.18355
hematocrit (%)	3.07137	2.84765	3.20602
platelet count (10000/μL)	4.96253	1.85885	1.60376
MCV (fL)	4.70845	0.46838	6.16361
MCH (pg)	1.57409	0.570396	1.45089
MCHC (%)	1.13313	0.271962	0.729583
differential eosinophils counts (%)	0.325113	0.103931	0.148331
log10(differential eosinophils counts)	0.154243	0.103956	0.0476225
differential basophils counts (%)	0.327968	0.0393429	0.150004
differential lymphocytes counts (%)	1.27975	0.371007	0.852934
differential monocytes counts (%)	0.573726	0.388323	0.29427
differential neutrophils counts (%)	1.1711	0.62498	0.791801
HbA1c (%)	0.320524	0.107189	0.309088
RDW-CV (%)	0.649657	0.344604	0.144944
NT-proBNP (pg/mL)	59.8427	2.76507	30.6501
log10(NT-proBNP)	0.226117	0.020277	0.154546
high-sensitivity PSA	4.72031		1.12936
free testosterone	3.70433	1.46235	2.48714
total testosterone (ng/dL)	188.6	140.484	203.55
insulin (μU/mL)	8.262	6.84583	2.90329
DHEA-S (μg/dL)	83.3033	55.4873	31.24
LH (mU/mL)	5.92297	0.24578	3.73308
FSH (mU/mL)	13.4935	0.590064	7.74978
progesterone	3.59289	2.54214	3.0976
estradiol	140.523	77.1427	59.473
albumin (g/dL)	0.410218	0.282594	0.0892267
magnesium (mg/dL)	0.0963845	0.0467623	0.0969364
phosphorus (mg/dL)	0.262372	0.242644	0.188085
serum iron (μg/dL)	25.5135	26.5928	17.5746
TSH (μU/mL)	1.41433	0.266867	1.97821
free T4 (ng/dL)	0.0535157	0.00680881	0.0671595
free T3 (pg/mL)	0.217972	0.040569	0.237904
albumin (g/L)	3.39642	1.76659	2.03962

### Sheet: Cheek MAE
	Model1	Model2(Males)	Model2(Females)
total protein (g/dL)	0.430991	0.128937	0.101101
blood urea nitrogen (mg/dL)	2.76648	0.794957	0.464907
creatinine (mg/dL)	0.082453	0.0640966	0.0415085
uric acid (mg/dL)	0.95748	1.07042	0.519697
total cholesterol (mg/dL)	27.5019	4.76013	25.6346
HDL cholesterol (mg/dL)	13.3498	0.65977	5.57726
triglycerides (mg/dL)	68.9755	88.1046	40.4917
log10(triglycerides)	0.195688	0.239872	0.172763
total bilirubin (mg/dL)	0.19248	0.194531	0.161787
AST(GOT) (U/L)	7.31684	5.75618	0.266785
log10(AST(GOT))	0.0995287	0.062372	0.0066387
ALT(GPT) (U/L)	8.76879	9.7384	5.82138
log10(ALT(GPT))	0.157834	0.157505	0.178126
γ-GTP (U/L)	18.7335	25.867	1.16912
log10(γ-GTP)	0.196459	0.0864909	0.172012
serum amylase (U/L)	25.6973	19.7879	16.8351
sodium (mEq/L)	1.55735	0.117146	0.327577
potassium (mEq/L)	0.400133	0.0836936	0.0769024
chloride (mEq/L)	1.64661	1.56472	0.263944
calcium (mg/dL)	0.164172	0.0248383	0.0384817
blood glucose (mg/dL)	17.3626	6.42405	12.639
LDL cholesterol (mg/dL)	23.2853	16.2411	27.421
quantitative C-reactive protein (mg/dL)	0.102916	0.100043	0.120324
log10(quantitative C-reactive protein)	0.286031	0.144547	0.151918
γ-globulin (%)	2.19536	1.96429	0.581699
β-globulin (%)	0.851828	0.782708	0.0860372
α1-globulin (%)	0.255142	0.199226	0.285363
α2-globulin (%)	0.87034	0.24724	0.928934
albumin fraction (%)	2.24516	0.725764	0.0511531
A/G ratio	0.184816	0.0472074	0.00922025
ALP/IFCC (U/L)	11.586	1.41044	8.40615
LD/IFCC (U/L)	28.0403	26.1826	18.8413
WBC count (/μL)	1137.34	303.134	330.437
RBC count (10000/μL)	32.2362	38.2216	22.7219
hemoglobin (g/dL)	0.950428	0.914881	0.900761
hematocrit (%)	2.89105	2.71066	0.285801
platelet count (10000/μL)	3.58648	0.648071	0.701962
MCV (fL)	4.8938	2.38347	5.1758
MCH (pg)	1.48617	1.40667	0.145251
MCHC (%)	0.786006	0.206615	0.0477848
differential eosinophils counts (%)	1.74668	0.484622	0.286373
log10(differential eosinophils counts)	0.256511	0.0387913	0.222836
differential basophils counts (%)	0.255599	0.0786773	0.300478
differential lymphocytes counts (%)	5.85892	6.26335	5.43822
differential monocytes counts (%)	1.23425	0.137659	0.441335
differential neutrophils counts (%)	6.75507	4.22844	2.91841
HbA1c (%)	0.293597	0.0738563	0.254661
RDW-CV (%)	0.537906	0.164337	0.326636
NT-proBNP (pg/mL)	36.9565	13.0793	21.4843
log10(NT-proBNP)	0.163135	0.0971428	0.171558
high-sensitivity PSA	4.66599	1.28903	1.01549
free testosterone	3.71978	0.543275	0.938007
total testosterone (ng/dL)	140.908	14.5783	41.4625
insulin (μU/mL)	6.82936	8.73707	4.26457
DHEA-S (μg/dL)	70.8811	16.617	19.7415
LH (mU/mL)	4.29957	0.402121	2.25436
FSH (mU/mL)	13.8554	1.17658	1.99025
progesterone	3.1693	0.237702	0.627419
estradiol	136.72	37.4898
albumin (g/dL)	0.363839	0.118672	0.00839954
magnesium (mg/dL)	0.0482533	0.00877807	0.0170203
phosphorus (mg/dL)	0.213675	0.0875186	0.0235755
serum iron (μg/dL)	12.6092	3.55675	2.31788
TSH (μU/mL)	0.609647	0.276354	0.100859
free T4 (ng/dL)	0.0324064	0.00603563	0.00297106
free T3 (pg/mL)	0.147535	0.122227	0.0338287
albumin (g/L)	2.53105	0.23927	0.732806

### Sheet: Cheek RMSE
	Model1	Model2(Males)	Model2(Females)
total protein (g/dL)	0.505814	0.298526	0.220487
blood urea nitrogen (mg/dL)	3.60393	1.73386	1.37652
creatinine (mg/dL)	0.103766	0.0772104	0.0718483
uric acid (mg/dL)	1.20641	1.31206	0.674108
total cholesterol (mg/dL)	34.3991	15.3656	34.427
HDL cholesterol (mg/dL)	18.5639	1.95134	13.8612
triglycerides (mg/dL)	84.7394	96.4575	49.051
log10(triglycerides)	0.24222	0.274028	0.204552
total bilirubin (mg/dL)	0.274298	0.291822	0.190583
AST(GOT) (U/L)	13.2425	15.8827	0.771746
log10(AST(GOT))	0.148904	0.146714	0.0197219
ALT(GPT) (U/L)	10.2172	11.0019	6.89952
log10(ALT(GPT))	0.202181	0.185856	0.220302
γ-GTP (U/L)	35.4405	45.6578	2.59693
log10(γ-GTP)	0.245889	0.228323	0.219971
serum amylase (U/L)	33.5612	23.7971	23.0797
sodium (mEq/L)	1.84316	0.50367	1.11638
potassium (mEq/L)	0.530595	0.264081	0.182018
chloride (mEq/L)	2.13229	1.87646	0.691353
calcium (mg/dL)	0.208552	0.0926454	0.094672
blood glucose (mg/dL)	24.0912	12.1662	15.5288
LDL cholesterol (mg/dL)	29.0699	18.8704	34.2888
quantitative C-reactive protein (mg/dL)	0.220246	0.156889	0.293365
log10(quantitative C-reactive protein)	0.391057	0.271724	0.23106
γ-globulin (%)	2.82669	2.50355	1.33292
β-globulin (%)	1.06214	0.938418	0.321922
α1-globulin (%)	0.31146	0.252822	0.336518
α2-globulin (%)	1.16197	0.769255	1.20436
albumin fraction (%)	2.86214	1.72065	0.143955
A/G ratio	0.23642	0.108346	0.016396
ALP/IFCC (U/L)	14.8065	5.4822	12.9194
LD/IFCC (U/L)	36.3876	33.2941	27.3433
WBC count (/μL)	1538.55	622.012	803.734
RBC count (10000/μL)	41.4959	47.1422	29.3471
hemoglobin (g/dL)	1.24202	1.13201	1.25369
hematocrit (%)	3.5297	3.36054	0.761578
platelet count (10000/μL)	4.36094	1.63307	2.09287
MCV (fL)	5.86586	3.11577	6.59911
MCH (pg)	2.30944	2.15499	0.387432
MCHC (%)	0.974728	0.538872	0.056086
differential eosinophils counts (%)	2.56667	1.69105	0.711913
log10(differential eosinophils counts)	0.32356	0.108937	0.282473
differential basophils counts (%)	0.323954	0.176539	0.396936
differential lymphocytes counts (%)	7.08391	7.30926	6.6067
differential monocytes counts (%)	1.65505	0.358195	0.951468
differential neutrophils counts (%)	8.24817	5.59234	7.07636
HbA1c (%)	0.34124	0.196393	0.347768
RDW-CV (%)	0.66975	0.318169	0.417467
NT-proBNP (pg/mL)	113.306	20.2294	28.9558
log10(NT-proBNP)	0.252085	0.145131	0.231118
high-sensitivity PSA	5.17993	3.30967	2.42148
free testosterone	4.72213	1.68812	1.9366
total testosterone (ng/dL)	208.453	60.4039	152.883
insulin (μU/mL)	10.758	13.2938	5.57985
DHEA-S (μg/dL)	90.3592	59.9663	41.4167
LH (mU/mL)	7.05688	1.04378	4.94956
FSH (mU/mL)	17.9938	2.06188	5.32237
progesterone	3.90012	1.00605	1.75686
estradiol	151.987	84.7019
albumin (g/dL)	0.421617	0.247371	0.0314206
magnesium (mg/dL)	0.0591405	0.0193675	0.0256795
phosphorus (mg/dL)	0.315107	0.206285	0.0813703
serum iron (μg/dL)	16.3907	10.6028	5.51111
TSH (μU/mL)	0.852848	0.413064	0.260098
free T4 (ng/dL)	0.0422342	0.0171185	0.00816728
free T3 (pg/mL)	0.177759	0.154058	0.0698378
albumin (g/L)	3.15073	0.695173	1.66206
